# Computational prediction resolves thousands of homooligomeric phage protein structures

**DOI:** 10.64898/2026.05.24.727406

**Authors:** Susanna R. Grigson, Natia Geliashvili, Torsten Schubert, George Bouras, Vijini Mallawaarachchi, Marta Bogacz, Ute A. Hellmich, Robert A. Edwards, Bas E. Dutilh

**Affiliations:** Flinders Accelerator for Microbiome Exploration, College of Science and Engineering, Flinders University, Adelaide, SA, 5042, Australia; DOE Joint Genome Institute, Lawrence Berkeley National Laboratory, Berkeley, CA, USA; Institute of Biodiversity, Ecology, and Evolution; Faculty of Biological Sciences, Cluster of Excellence Balance of the Microverse, Friedrich Schiller University Jena, Jena, Germany; Cluster of Excellence Balance of The Microverse, Friedrich Schiller University, Jena, Germany; School of Medicine, College of Health, Adelaide University, Adelaide, SA, 5005, Australia; The Department of Surgery - Otolaryngology Head and Neck Surgery, University of Adelaide and the Basil Hetzel Institute for Translational Health Research, Central Adelaide Local Health Network, Adelaide, SA, 5005, Australia; Institute of Organic Chemistry & Macromolecular Chemistry (IOMC), Cluster of Excellence Balance of the Microverse, Friedrich Schiller University Jena, Jena, Germany; Theoretical Biology and Bioinformatics, Science4Life, Utrecht University, Utrecht, the Netherlands

## Abstract

Bacteriophages (phages) play essential roles in microbial systems, yet most phage proteins remain poorly characterised. Protein tertiary and quaternary structure information contributes valuable information about protein function. As many phage proteins function as homooligomers, complexes that consist of multiple identical subunits, there is great interest in computationally predicting their configurations. Here we present a computational framework, the Phage Homomer Level Estimate and Generation Method (PHLEGM) for inferring homooligomeric states directly from the protein sequence by combining AlphaFold-Multimer modelling with inter-subunit interface quality assessment. We proceeded to experimentally validate two out of nine predicted homooligomers using size exclusion chromatography and complementary hydrodynamic techniques. These efforts confirmed our predictions for a dimer and a trimer, highlighting the value of experimentally benchmarked computational predictions and showing the challenges of heterologous phage protein production. Applied to >22,000 phage protein sequences in the PHROGs database, our approach revealed extensive diversity in phage homooligomeric protein complexes. Benchmarking against protein language model-based predictors on a curated reference set of known phage homooligomers demonstrated superior accuracy of our structure-based method, achieving robust performance in classifying protein homooligomeric states, with the highest accuracy observed for trimers and higher-order complexes. These results highlight the value of computational predictions to decipher the complexities of the vast viral sequence space. All predicted complex structures and functional inferences are made publicly available to support structural and functional studies of phage proteins.
