## Supplementary Tables for "Computational prediction resolves thousands of homooligomeric phage protein structures"

### Sheet: Supplementary Table 3
PHROG	PDB hit	PDB oligomeric state	Curated oligomeric state	Notes	Reference
phrog_26318	1xdy, 1xdq	Monomer	Pentamer		16
phrog_18944	7pld, 7plc, 7plb	Monomer		Purified as a monomer	17
phrog_2133	6cka	Monomer		Dimerises and binds to DNA	18, 19
phrog_15482	2k5d	Monomer		No publication
phrog_17403	6tey	Monomer		No publication
phrog_26918	6m3n	Monomer	Monomer	Monomer from size exclusion chromatography	20
phrog_2889	5vf4	Monomer	Monomer	Monomer using gel filtration chromatography	20
phrog_1599	2bdv, 6kbs, 6nua, 6nuh, 6kij, 8d2m, 6kbu, 6kbz, 2icu, 6kbx, 6kcq	Monomer		Oligomeric state not mentioned in publications	21–23
phrog_17023	3d5l	Monomer		No publication
phrog_12036	4pmh, 3grh	Monomer		Oligomeric state not mentioned in publications	24, 25
phrog_17858	2dxa, 1dbu, 1dbx	Monomer		Publication does not mention oligomeric state	26
phrog_24437	6k20, 6lna, 6iii, 6iny, 6eac	Monomer		Publications do not determine oligomeric state	27, 28
phrog_31881	3p2f, 3p2h	Monomer		Publication does not determine oligomeric state.	29
phrog_16	2oca	Monomer	Monomer	Determined monomer from size exclusion chromatography. Contains domains consistent with other monomeric helicases	30
phrog_18508	5hha	Monomer		No publication
phrog_144	5h0m, 5h0o	Monomer		Publication does not state the oligomeric state	31
phrog_548	2hvr, 1s68, 2hvs, 2hvq	Monomer		Publications do not determine oligomeric state.	32, 33
phrog_413	2hh8	Monomer		No publication
phrog_23167	4dqj, 4dq7, 4dq5	Monomer		Monomer from size exclusion chromatography.	34
phrog_16401	1hi0, 4a8w, 2jl9, 1hhs, 2jlf, 1hi8, 4a8q, 1hht, 4a8f, 4a8s, 1uvi, 4b02, 4a8y, 1wac, 1uvn, 1hi1, 1uvl, 5fj6, 1uvj, 1uvm, 2jlg, 4a8k, 4a8o, 1uvk, 4a8m	Monomer		Oligomeric state not stated in publications.	35–37
phrog_16693	3l78	Monomer		No publication
phrog_36565	3zmn	Monomer	Dimer	Capsid protein oligomerises	38
phrog_5887	4qpv	Monomer		No publication
phrog_37140	2bbd	Monomer	Trimer		39
phrog_20331	2lw5	Monomer		No publication
phrog_409	1rzs	Monomer	Monomer	Other publications have suggested in may be a dimer 40, 41. Sedimentation equilibrium suggests it is a monomer 42.	42
phrog_37043	2ijr	Monomer		No publication.
phrog_23947	5ee9, 5ee0, 2ohf, 7y9i, 5ee3, 1ni3, 2dwq, 2dby, 5ee1, 1jal	Monomer	Monomer	Monomer in solution, no obvious formation of higherorder oligomerisation in crystal packing.	43–45
phrog_1715	3ig9, 3ige	Monomer	Trimer		46
phrog_325	3upu	Monomer	Monomer	Monomeric helicase	47
phrog_21947	1k77, 3ngf	Monomer		Publication does not mention oligomeric state.	48
phrog_14863	4rho	Monomer		No publication
phrog_8434	3qd7	Monomer		Potential dimer, further investigation required.	49
phrog_151	2rn7	Monomer		No publication
phrog_27395	6z93, 6z96, 6zw9, 6z92, 6z94	Monomer	Monomer	Size exclusion chromatography shows monomeric in solution.	50
phrog_21113	7esx, 7fit	Monomer		Publications don’t find oligomeric state.	51, 52
phrog_11622	4hv0	Monomer	Dimer		53
phrog_1230	1nnx	Monomer		No publication.
phrog_11726	2l0k	Monomer		No publication.
phrog_46	2ltf	Monomer		No publication.
phrog_11530	3bh0	Monomer		Monomers with two different conformations come together as a hexamer.	54
phrog_189	1ghh	Monomer		Oligomeric state not stated in paper.	55
phrog_102	3hc7	Monomer		Oligomeric state not determined in paper.	56
phrog_18266	4er8	Monomer	Monomer	Determined monomer via ultracentrifugation.	57
phrog_20563	7kix, 7chq, 8hek	Monomer		Not determined if it oligomerises	58
phrog_17961	3v3t, 4xcq	Monomer	Monomer	Purified as a monomer	59
phrog_34613	1gm5	Monomer	Monomer	Monomeric helicase	60
phrog_33584	5um2, 1sbp, 6ddn	Monomer	Monomer	Dynamic light scattering shows monomer.	61
phrog_13741	2w56, 2v1l	Monomer		Monomer in crystal structure.	62
phrog_8990	1imu, 1l4s, 1n3g, 2rql	Monomer		Monomer in solution	63, 64
phrog_17474	2heq	Monomer		No publication
phrog_17550	4yhs	Monomer		No publication
phrog_15562	1b12, 1kn9, 6b88	Monomer		Publications do not state oligomeric state.	65–67
phrog_16655	2gc6, 2vor, 2vos, 1jbw, 1jbv, 2gc5, 2gcb, 1fgs, 6k8c, 1o5z, 2gca	Monomer		Publications do not state oligomeric state	68–70
phrog_28297	2i0k, 3js8, 1i19	Monomer		States that cholesterol oxidases are monomeric but not specifically shown for this structure.	71–73
phrog_1307	2wnm	Monomer		Publication does not state oligomeric state	74
phrog_114	6dt1	Monomer	Monomer	Sizeexclusion chromatography suggests it is a monomer.	75
phrog_353	4c26	Monomer		Publication does not determine oligomeric state	76
phrog_28056	1f1z	Monomer	Monomer	Sedimentation equilibrium shows a monomer	77
phrog_25813	1cfz, 2kml	Monomer		Did not determine if protein oligomerises.	78
phrog_20068	2ahc, 1g81, 1xlr, 1fw9, 1jd3, 1tt8, 1g1b	Monomer		Publications do not determine oligomeric state	79, 80
phrog_8953	2out	Monomer	Monomer	Monomer based on sizeexclusion chromatography	81
phrog_24057	1k4n	Monomer		Has homologs that oligomerize. Proposed that it is possibly a monomer as its oligomerisation surface is blocked by an alpha helix	82
phrog_822	1lba	Monomer		Paper does not determine the oligomeric state.	83
phrog_25	2kz4	Monomer		Not published.
phrog_31614	5np9, 5mvr, 1htw, 1fl9	Monomer		Publications do not determine oligomeric states.	84, 85
phrog_25922	2zvs	Monomer		Publication does not determine the oligomeric state.	86
phrog_224	2a1k, 1gpc	Monomer		Publications do not determine oligomeric state.	87, 88
phrog_195	5ydn	Monomer	Monomer	Monomeric in solution and crystal structure.	89
phrog_3317	4ayj, 4ayl	Monomer		Publication does not determine oligomeric state	90
phrog_22867	4r73, 8x1a, 4r72, 4r74, 6wce, 4r75	Monomer		Publications do not determine oligomeric state	91, 92
phrog_20134	5ugq, 7sfm, 8e5w, 5uoh, 5bkm, 5uno, 7m7c	Monomer		Publications do not determine oligomeric state	93, 94
phrog_7800	1e61, 3dmr, 7l5i, 1e5v, 7l5s, 1h5n, 1dmr, 2dmr, 1dms, 9h4t, 4dmr, 1eu1, 1e60, 1e18, 1tmo	Monomer	Monomer	Purified as a monomer	95–99
phrog_6760	5caj	Monomer		Publication does not determine oligomeric state.	100
phrog_16468	5zzm	Monomer		Publication does not determine oligomeric state.	101
phrog_26187	9b8a, 9b8h	Monomer		Publication does not determine oligomeric state.	102
phrog_1183	1enj, 2fcc, 2end, 1enk, 1vas, 1eni	Monomer		Publications do not determine oligomeric state.	103–105
phrog_28625	5xn4	Monomer	Monomer	Monomer in solution	106
phrog_19870	7ebq, 7ebp, 7snj, 7p24, 7lj2, 5g2v, 7lha, 7sno	Monomer		Observed as monomer and dimer.	107–110
phrog_272	4lhf	Monomer		The publication mentions that oligomerisation is necessary for biological activity.	111
phrog_6325	2m7a	Monomer		Publication describes concentration dependent oligomerisation	112
phrog_7067	2x48	Monomer		Publication does not determine oligomeric state.	113
phrog_16259	1rif	Monomer		Publication does not determine oligomeric state.	30
phrog_8753	3lyq	Monomer		Shows a dimer in crystallography but a monomer in solution.	114
phrog_1586	7cn6, 6x6o	Monomer		Publication does not determine oligomeric state.	115
phrog_3217	7lc5, 9dco, 7lc7, 9deu, 9d86	Monomer	Monomer	Size exclusion chromatography suggests a monomer.	116, 117
phrog_367	1l1l	Monomer	Monomer	Monomer that mimics a dimer	118
phrog_11282	6kyf	Monomer		Publication does not determine oligomeric state	119
phrog_22245	1a2o, 6ymz	Monomer		Publications do not determine oligomeric state.	120, 121
phrog_7245	6sna, 6i89	Monomer		Publication does not determine oligomeric state.	122
phrog_13076	1vsr, 1odg, 1cw0	Monomer		Publications do not determine oligomeric state.	123–125
phrog_11787	5xj1, 5zq0, 8z62, 5zth, 5zq8, 5zq1, 5xj2	Monomer	Monomer	Monomer in solution.	126–128
phrog_1105	2ae9, 2axd, 1se7, 1du2	Monomer		Gel filtration chromatography suggests a dimer.	129, 130
phrog_465	2mxz, 8q2g, 5oq1, 8p3a, 5opz	Monomer	Monomer	Monomer in solution using size exclusion chromatography. Dimer present in the crystal but not biologically relevant using PISA.	131–133
phrog_562	2c5u, 9do4, 5tt6	Monomer	Monomer	Monomer on elution profile.	134, 135
phrog_12710	1ivs, 1iyw, 1gax	Monomer	Monomer	Publication states ‘Thermus thermophilus ValRS is a monomeric enzyme’.	136, 137
phrog_6523	6akv	Monomer		Publication does not describe the oligomeric state.	138
phrog_36270	2pc1	Monomer		No publication.
phrog_1302	6f2m, 5mf2, 4jmq	Monomer	Monomer	Size exclusion suggests monomer, low concentration of dimer present ~5%.	139–141
phrog_26261	9abp, 1apb, 6abp, 1abf, 7abp, 2wrz, 4kzk, 1abe, 1bap, 8abp, 5abp	Monomer		Using chromatography some mutants eluted as a monomers, others as a mixture of oligomeric states or aggregation.	142, 143
phrog_19899	6w6z, 6w72	Monomer		Has been reported as a monomer and multimer in solution.	144
phrog_35721	2lr4			No publication
phrog_1224	7rum, 7q4s, 7q4t, 5nm7	Monomer	Monomer	Determined to be a monomer using ultracentrifugation.	145
phrog_17399	6nok, 6dke, 5woo, 6alw, 6nyu, 6mh9, 7scl, 5uto, 6b9i, 7sg3, 3lup, 3fys, 6nm1	Monomer		Publications did not determine the oligomeric state.	146, 147
phrog_33510	5vkv	Monomer		Publication does not determine oligomeric state	148
phrog_28373	7te5, 7tfq, 7tg5, 6d0g	Monomer		No publications.
phrog_28885	2l1s	Monomer		No publications.
phrog_1750	2oml, 2olw	Monomer		Publication does not determine oligomeric state.	149
phrog_752	5lii	Monomer		Major capsid protein forms hexamer and pentamer	150
phrog_2309	3fid	Monomer	Monomer	Shows a dimer in crystal but was determined a monomer based on PISA predictions and size exclusion chromatography.	151
phrog_36238	4hts, 4b4a	Monomer		Publications suggest protein is a dimer.	152, 153
phrog_19296	4lea, 4gc2, 3m7j, 4led, 3m7h, 4gc1, 4le7	Monomer	Monomer	Small angle Xray scattering showed it to be monomeric in solution.	154, 155
phrog_75	2l6q, 2l6r, 1hyw	Monomer		Was identified as a monomer in solution but known roles and site of action suggest that it oligomerises.	156, 157
phrog_14451	4ad8	Monomer		Shown to form a dimer	158
phrog_3018	6e3c	Monomer		Further modelling shows protein is a trimer.	159
phrog_26475	7f45	Monomer	Monomer	Monomer in solution.	160
phrog_31729	5oc0			Publication does not determine oligomeric state.	161
phrog_26606	5fl3	Monomer		No publication.
phrog_14794	6lkf	Monomer	Monomer	Monomer from size exclusion chromatography	162
phrog_12143	1yuo, 3wdf, 8i6c, 4eug, 1akz, 4ws6, 8i67, 5nn7, 4wru, 4wry, 2oxm, 3zor, 3tkb, 8i6d, 8i63, 2jhq, 8i69, 4ws4, 3fck, 2c53, 1eug, 1lau, 4wrz, 1lqj, 8i68, 4ws3, 1emh, 4ws2, 1ssp, 8i62, 3fcl, 1emj, 4wrx, 4ws0, 1udh, 8i66, 8i65, 1udg, 4ws5, 8i64, 8i6a, 5eug, 4wrw, 2ssp, 4wpl, 3tr7, 5nnu, 2hxm, 3eug, 2c56, 4ws8, 4wrv, 4ws1, 2boo, 1flz, 8i6b, 4wpk, 4uqm, 3a7n, 4skn, 8i61, 1q3f, 3cxm, 2oyt, 5nnh, 4ws7, 2eu…	Monomer	Monomer	Forms a heterodimer. Monomeric in solution.	163–168
phrog_335	2fg1, 2afc	Monomer		No publication
phrog_9095	1t17	Monomer		Publication does not determine oligomeric state.	169
phrog_34588	6ztg	Monomer		Publication does not determine oligomeric state.	170
phrog_269	1c1k	Monomer	Monomer	Gel filtration chromatography shows a monomer.	171
phrog_19989	4qrj, 6nau, 1ri6, 3fgb			Publication does not determine oligomeric state.	172
phrog_27212	1nnv	Monomer	Monomer	Monomer in solution as determined by a combination of size exclusion chromatography and inline laser light scattering.	173
phrog_35905	5jh8, 4q6t			No publication.
phrog_26217	2joe			No publication.
phrog_1334	5lgm			No publication.
phrog_18746	7x4g, 6e0k, 6e0l, 7x4a			Publication does not determine oligomeric state.	174, 175
phrog_6880	3j25			Publication dos not determine oligomeric state.	176
phrog_1769	1sdi, 1qz4			No publication.
phrog_6697	1sou			No publication.
phrog_31247	1q7r, 2ywj, 2nv0, 1r9g, 2abw, 2ywd	Monomer	Monomer	Forms a heterodimer.	177, 178
phrog_637	5vgt	Monomer		Forms a dodecamer	179
phrog_7932	6s5y	Monomer		Publication does not determine oligomeric state.	180
phrog_1436	6obk	Monomer		No publication.
phrog_2177	4dy3, 4dxz, 4g9s, 4dy5	Monomer	Monomer	Smallangle Xray scattering studies show monomeric in solution.	181, 182
phrog_31169	1tvm	Monomer		Publication does not determine oligomeric state.	183
phrog_30792	7kob	Monomer		Analytical ultracentrifugation sedimentation velocity and small angle scattering experiments show dimerisation.	184
phrog_4733	3zbp, 3zbq	Monomer		Oligomerises into helical filaments.	185
phrog_3936	3zbe	Monomer	Monomer	Shown to form a heterodimer. This heterodimer could potentially oligomerise.	186
phrog_23859	1m2w, 7rk5, 5itg, 4im7, 1lj8, 7rk4	Monomer		Publications do not determine oligomeric state	187, 188
phrog_22946	2l74, 1ywu	Monomer		Oligomeric state not determined.	189, 190
phrog_883	2x2o, 2x2p, 2xod, 2xoe, 1rlj	Monomer		Publication does not determine oligomeric state.	191
phrog_5832	1r9k	Monomer	Monomer	Heteronuclear single quantum coherence spectroscopy suggests that oligomerisation is weak if it occurs.	192
phrog_26873	2mc5	Monomer		Publication does not determine oligomeric state	193
phrog_112	4jg2, 4klk	Monomer		No publication.
phrog_472	5oay	Monomer		Publication does not determine oligomeric state.	194
phrog_25785	5ec0	Monomer		No publication.
phrog_12747	4n67, 4lu4, 4wgj	Monomer		Publication does not determine oligomeric state.	195
phrog_5985	2f1n	Monomer		Publication does not determine oligomeric state.	196
phrog_5385	1ixg, 5wnn, 1quk, 1a40, 1oib, 1ixh, 7xg8, 1pbp, 1a55, 2abh, 7xg7, 2z22, 1qui, 1quj, 1a54, 1qul, 1ixi, 8ods, 5i84	Monomer		Publications do not determine oligomeric state.	197–199
phrog_1143	2jpn	Monomer	Monomer	Belongs to group of monomeric helicases.	30
phrog_38584	8urn	Monomer		Publication does not determine oligomeric state.	200
phrog_1323	2hx6	Monomer		Belongs to group of monomeric helicases.	30
phrog_6858	3pes	Monomer		No publication.
phrog_13480	4pmo, 4pmr, 4pmn, 4pmq	Monomer		No publication.	201
phrog_14837	3tpv, 3tpt, 3tpd, 3tpb, 3tpe, 3dnu, 3dnt	Monomer		Publications do not determine oligomeric state.	202, 203
phrog_15758	2erv	Monomer		Predicted to function as a monomer, dimerisation may cause inactivation.	204
phrog_14130	1emw	Monomer		Publication does not determine oligomeric state.	205
phrog_5304	3bec, 1nj4, 3ita, 5j8x, 3mzd, 3itb, 4drt, 1nzu, 1sdn, 5fsr, 4k91, 3mzf, 3beb, 3mfd, 3it9, 1nzo, 5tr7, 1z6f, 3a3j, 3mze, 6ntz, 1hd8, 6osu	Monomer		Crystallised as a tetramer. Unclear if this tetramer is biologically relevant, appears to behave as a monomer in solution.	206–210
phrog_17800	7dl9, 7dla			Publication does not determine oligomeric state.	211
phrog_34724	1lfp, 4f3q, 1kon	Monomer	Monomer	Monomer from dynamic light scattering.	212
phrog_30855	1dvo	Monomer	Monomer	Binds RNA as a monomer.	213
phrog_4954	2qff	Monomer		Publication does not determine oligomeric state.	214
phrog_119	5h0m, 5h0o	Monomer		Publication does not determine oligomeric state.	31
phrog_16797	7d8g, 7d8i, 7d8q, 7d8l	Monomer	Monomer	Monomer in solution.	215
phrog_18840	2qdl, 2ho9	Monomer		Size exclusion chromatography shows a monomer. Observed dimer in crystal.	216
phrog_2713	3lkd			No publication.
phrog_357	7tz1, 7r6r	Monomer	Monomer	Monomer using smallangle Xray scattering coupled with multiangle light scattering in line with sizeexclusion chromatography.	217
phrog_11037	3csq	Monomer		Publication does not determine oligomeric state.	218
phrog_18103	5o7g, 5olu	Monomer		Publication does not determine oligomeric state.	219
phrog_4931	1xn8, 1zts	Monomer	Monomer	Monomeric in solution.	220, 221
phrog_3591	6yp6	Monomer		Publication does not determine oligomeric state.	222
phrog_7278	3i95, 3nb8, 3f0m, 3i8u, 2g18, 2d1e, 7yk9, 3nb9, 7ykb, 5b4h, 4eoc, 3ajg, 2dke, 3ajh, 4eoe, 3i94, 5b4j, 4qcd, 3f0l, 5b4i, 4eod	Monomer		Publications do not determine oligomeric state.	223–229
phrog_127	4mo1	Monomer		No publication.
phrog_1209	6owr	Monomer		Publications does not determine oligomeric state.	230
phrog_19422	3o3f, 1io2, 2dff, 1uax, 4hht, 2dfh, 1x1p, 3o3g, 2etj, 2dfe, 3o3h			Monomer by size exclusion chromatography and dynamic light scattering.	231–234
phrog_25791	1xr2, 4l65, 2nq5, 1xdj, 4ztx, 3pph, 4l6h, 3l7r, 1u1u, 4l64, 3t0c, 1u1j, 4l61, 1u22, 3ppg, 4l5z, 1u1h, 1t7l, 3ppf, 4l6o, 4zty, 3ppc, 1xpg, 4qqu, 3bq5, 3bq6	Monomer	Monomer	Organisation in crystal suggests monomer.	235
phrog_23281	3b0v, 3b0p, 3b0u	Monomer		Publication does not determine oligomeric state.	236
phrog_15908	1d1r	Monomer		Publication does not determine oligomeric state.	237
phrog_9906	3m70	Monomer		No publication.
phrog_2321	3plw	Monomer		Publication does not determine oligomeric state.	238
phrog_10887	6yse	Monomer		Publication does not determine oligomeric state.	239
phrog_22576	3kvn	Monomer		Publications does not determine oligomeric state.	240
phrog_8732	1f5c, 1frl, 1f5b, 1axq, 6fdr, 1g6b, 1b0t, 1pc4, 1frj, 1fdb, 1gao, 1g3o, 1a6l, 1frh, 1fer, 5fd1, 6fd1, 1frx, 7fd1, 1fd2, 1ff2, 1fda, 1frk, 7fdr, 2fd2, 1frm, 1pc5, 1d3w, 1fri, 1fdd, 1ftc, 1b0v	Monomer		Publications do not determine oligomeric state.	241–243
phrog_4395	3dl1, 3khi	Monomer	Monomer	Oligomeric state determined using gel filtration chromatography.	244
phrog_10977	2hjq	Monomer		No publication
phrog_3066	5iwh, 5ixl, 4px8	Monomer		Publications do not determine oligomeric state.	245, 246
phrog_33273	7aqh, 5o1q, 7bni, 7bng, 1r77, 6rje, 7bnh			Publications do not determine oligomeric state.	247–249
phrog_35259	4lzh	Monomer		No publication.
phrog_13933	2ix1, 2id0, 2ix0	Monomer		Publication does not determine oligomeric state.	250
phrog_8786	8zey, 8hel	Monomer	Monomer	States it is a monomer in solution.	10
phrog_1017	8bau	Monomer		The paper doesn’t state specifically monomeric.	7
phrog_2860	7q4s, 7q4t	Monomer		Asymmetric units show dimer and monomer.	8
phrog_14334	7wkp	Monomer	Monomer	Forms a heterodimer.	12
phrog_866	8cx8	Monomer		Paper mentions dimeric form.	13
phrog_38247	7u5q	Monomer		Unpublished. Asymmetric unit shows a dimer
phrog_755	7t26, 7t27	Monomer		States it is a dimer	3
phrog_998	8tw1	Monomer		Oligomeric state not stated in paper.	9
phrog_16728	7ylz	Monomer	Monomer	Monomeric in solution	251
phrog_22474	8tw1	Monomer		Oligomeric state not stated in the paper.	9
phrog_6215	7uk8, 7uka, 7uk6, 7uk7	Monomer		Can be a monomer or a dimer	252
phrog_21966	7pvc	Monomer		Paper doesn’t state whether it is biologically a monomer.	5
phrog_47	8dwj	Monomer	Monomer	Further analysed molecular surfaces. Likely monomer.	253
phrog_4773	7ztb	Monomer		The asymmetric unit shows a dimer.	254
phrog_506	8ex9, 8exa, 8bf8, 8h1j, 8iaz	Monomer		Resembles Cas12f that is a dimer.	255
phrog_332	8ck0	Monomer	Homo 12mer	Portal protein, not a monomer. Imposes 12fold symmetry on it to visualise	256
phrog_8702	8rih	Monomer	Monomer	Says it is primarily monomeric but can form disulphidelinked dimers through cysteine oxidation. The asymmetric unit shows four monomers.	1

### Sheet: Supplementary Table 4
PHROG	PDB hit	PDB Stoichiometry	PHLEGM bin	Stoichiometry PHLEGM structure	RMSD	TMscore	Notes	Reference
phrog_1004	8qgr	6	56 mer	5				No publication
phrog_1048	8kbj, 8wje, 8kbm, 8smg, 8kbi, 8smf, 8wjc, 8sme, 8kbk, 8kbl, 8wjd	4	4mer	4	2.99	0.83		257
phrog_1384	8bv8	2	2mer	2	1.74	0.96		No publication
phrog_1407	8qhs	6	56 mer	6			Structure is deposited as a pentamer but associated publication shows that protein forms hexamer.	258
phrog_1856	7xl7	2	2mer	2	1.04	0.94		No publication
phrog_20547	8a04, 8a02, 8a01, 8a03	3	3mer	3	1.45	0.97		259
phrog_21966	7pvc	1	2mer	2			Deposited as a monomer, not necessarily a biological monomer	5
phrog_2428	8kbb, 8kbc, 8kbd	6	6mer	6	2.37	0.89	Used 8kbc as 8kbd shows two hexamers stacked	257
phrog_255	8ken, 8kel	2	2mer	2	0.76	0.99		No publication
phrog_292	8dsb	2	2mer	2	2.23	0.805		260
phrog_30232	7xmw	2	2mer	2	0.96	0.89		4
phrog_371	8rkx, 9jod, 8rkn, 8rko	6	56 mer	6	7.74	0.73	Deposited as a 7mer despite existing as a hexameric structure. Additional subunit on the side removed	261
phrog_38247	7u5q	1	2mer	2			Unpublished. The asymmetric unit shows a dimer.	No publication
phrog_3907	9ilv, 9imh	6	56 mer	5				262
phrog_4783	7uxe	10	7+mer	10	1.61	0.98		263
phrog_659	8pq8	18	7+mer	10				264
phrog_717	7uq2	6	56 mer	6	1.06	0.98		265
phrog_755	7t27, 7t26	1	2mer	2			Deposited as a monomer but the paper states it exists as a dimer.	3
phrog_807	8rk8	6	56 mer	6	1.83	0.98		266
phrog_8702	8rih	1	2mer	2			Deposited as a monomer, but publications mentions it can also form disulphide linked dimers.	1

### Sheet: Supplementary Table 8
PHROG ID	Putative annotation	Functional category	Predicted oligomeric state
phrog_9036	RusAlike Holliday junction resolvase	DNA, RNA and nucleotide metabolism	2mer
phrog_19050	endonuclease	DNA, RNA and nucleotide metabolism	2mer
phrog_30562	replication initiation protein	DNA, RNA and nucleotide metabolism	2mer
phrog_18038	head closure Hc1	connector	2mer
phrog_20405	virion structural protein	head and packaging	56mer
phrog_12983	virion structural protein	head and packaging	56mer
phrog_1747	virion structural protein	head and packaging	2mer
phrog_13414	virion structural protein	head and packaging	2mer
phrog_11555	virion structural protein	head and packaging	2mer
phrog_23382	virion structural protein	head and packaging	2mer
phrog_35013	virion structural protein	head and packaging	2mer
phrog_2390	virion structural protein	head and packaging	2mer
phrog_946	virion structural protein	head and packaging	56mer
phrog_15733	virion structural protein	head and packaging	2mer
phrog_2486	virion structural protein	head and packaging	56mer
phrog_20675	virion structural protein	head and packaging	56mer
phrog_14280	virion structural protein	head and packaging	7+mer
phrog_35885	virion structural protein	head and packaging	56mer
phrog_6359	virion structural protein	head and packaging	56mer
phrog_2146	virion structural protein	head and packaging	56mer
phrog_34200	virion structural protein	head and packaging	3mer
phrog_24310	antitoxin from a toxinantitoxin system	moron, auxiliary metabolic gene and host takeover	2mer
phrog_28185	membrane protein	moron, auxiliary metabolic gene and host takeover	7+mer
phrog_36840	ATPase	other	3mer
phrog_25410	Sadenosylmethionine decarboxylase	other	2mer
phrog_7844	nucleoside triphosphate pyrophosphohydrolase	other	2mer
phrog_6580	partition protein ATPase	other	4mer
phrog_7929	thymidine kinase	other	2mer
phrog_33886	major tail protein	tail	56mer
phrog_15270	tail assembly chaperone	tail	7+mer
phrog_32732	tail assembly chaperone	tail	2mer
phrog_22750	tail fiber protein	tail	4mer
phrog_27064	tail protein	tail	3mer
phrog_27303	tail protein	tail	56mer
phrog_17502	tail protein	tail	2mer
phrog_10001	Arclike repressor	transcription regulation	2mer
phrog_13183	transcriptional regulator	transcription regulation	2mer
